# FTO suppresses STAT3 activation and modulates proinflammatory interferon-stimulated gene expression

**DOI:** 10.1101/2021.07.23.453596

**Authors:** Michael J. McFadden, Matthew T. Sacco, Kristen A. Murphy, Moonhee Park, Nandan S. Gokhale, Kim Y. Somfleth, Stacy M. Horner

## Abstract

Signaling initiated by type I interferon (IFN) results in the induction of hundreds of IFN-stimulated genes (ISGs). The type I IFN response is important for antiviral restriction, but aberrant activation of this response can lead to inflammation and autoimmunity. Regulation of this response is incompletely understood. We previously reported that the mRNA modification m^6^A and its deposition enzymes, METTL3 and METTL14 (METTL3/14), promote the type I IFN response by directly modifying the mRNA of a subset of ISGs to enhance their translation. Here, we determined the role of the RNA demethylase FTO in the type I IFN response. FTO, which can remove either m^6^A or the cap-adjacent m^6^Am RNA modifications, has previously been associated with obesity and body mass index, type 2 diabetes, cardiovascular disease, and inflammation. We found that FTO suppresses the transcription of a distinct set of ISGs, including many known pro-inflammatory genes, and that this regulation is not through the actions of FTO on m^6^Am. Further, we found that depletion of FTO led to activation of STAT3, a transcription factor that mediates responses to various cytokines, but whose role in the type I IFN response is not well understood. This activation of STAT3 increased the expression of a subset of ISGs. Importantly, this increased ISG induction resulting from FTO depletion was partially ablated by depletion of STAT3. Together, these results reveal that FTO negatively regulates STAT3-mediated signaling that induces proinflammatory ISGs during the IFN response, highlighting an important role for FTO in suppression of inflammatory genes.
