## Supplemental Table 2 for "FTO suppresses STAT3 activation and modulates proinflammatory interferon-stimulated gene expression"

### Sheet: Table S2.1 Mock GO Categories
Analysis Type: PANTHER Enrichment Test (release 20210224)
Annotation Version and Release Date: GO Ontology database DOI: 10.5281/zenodo.4735677 Released 2021-05-01
Analyzed List: MockGeneEnrich.txt (Homo sapiens)	There are duplicate IDs in the file. For duplicates, the first id/value pair in the file will be used.
Correction: FDR
GO biological process complete	number	overUnder	pvalue	fdr
nucleic acid metabolic process (GO:0090304)	2070	-	0	0
nucleobase-containing compound metabolic process (GO:0006139)	2519	-	9.99e-16	7.74e-12
RNA metabolic process (GO:0016070)	1472	-	2.66e-15	1.38e-11
cellular aromatic compound metabolic process (GO:0006725)	2727	-	4.22e-15	1.63e-11
heterocycle metabolic process (GO:0046483)	2694	-	9.99e-15	3.1e-11
cellular nitrogen compound metabolic process (GO:0034641)	3154	-	5.83e-14	1.5e-10
gene expression (GO:0010467)	1894	-	2.01e-13	4.45e-10
RNA processing (GO:0006396)	883	-	7.67e-13	1.49e-09
ribonucleoprotein complex biogenesis (GO:0022613)	448	-	1.88e-12	3.24e-09
organic cyclic compound metabolic process (GO:1901360)	2959	-	6.89e-12	1.07e-08
ribosome biogenesis (GO:0042254)	319	-	7.44e-12	1.05e-08
cellular nitrogen compound biosynthetic process (GO:0044271)	1442	-	1.4e-11	1.8e-08
rRNA processing (GO:0006364)	255	-	5.43e-11	6.47e-08
ncRNA processing (GO:0034470)	417	-	1.22e-10	1.35e-07
rRNA metabolic process (GO:0016072)	264	-	2.04e-10	2.1e-07
ncRNA metabolic process (GO:0034660)	500	-	3.14e-10	3.04e-07
chromosome organization (GO:0051276)	965	-	6.8e-10	6.2e-07
macromolecule biosynthetic process (GO:0009059)	1582	-	1.19e-09	1.02e-06
cellular macromolecule biosynthetic process (GO:0034645)	1543	-	1.99e-09	1.63e-06
cellular response to interferon-gamma (GO:0071346)	135	+	4.69e-09	3.63e-06
response to other organism (GO:0051707)	1067	+	5.92e-09	4.37e-06
response to external biotic stimulus (GO:0043207)	1067	+	5.92e-09	4.17e-06
cellular macromolecule metabolic process (GO:0044260)	4480	-	7.6e-09	5.12e-06
mRNA metabolic process (GO:0016071)	663	-	8.07e-09	5.21e-06
chromatin organization (GO:0006325)	615	-	8.88e-09	5.5e-06
response to interferon-gamma (GO:0034341)	158	+	1.86e-08	1.11e-05
organic substance biosynthetic process (GO:1901576)	2616	-	1.87e-08	1.08e-05
response to biotic stimulus (GO:0009607)	1176	+	2.13e-08	1.18e-05
immune response (GO:0006955)	1500	+	2.55e-08	1.36e-05
defense response (GO:0006952)	1079	+	2.61e-08	1.35e-05
biosynthetic process (GO:0009058)	2674	-	2.63e-08	1.31e-05
cellular biosynthetic process (GO:0044249)	2533	-	2.75e-08	1.33e-05
macromolecule metabolic process (GO:0043170)	5527	-	2.96e-08	1.39e-05
protein localization to endoplasmic reticulum (GO:0070972)	140	-	3.72e-08	1.7e-05
aromatic compound biosynthetic process (GO:0019438)	968	-	3.83e-08	1.7e-05
heterocycle biosynthetic process (GO:0018130)	962	-	5.17e-08	2.22e-05
nitrogen compound metabolic process (GO:0006807)	6255	-	6.06e-08	2.54e-05
biological process involved in interspecies interaction between organisms (GO:0044419)	1225	+	7.94e-08	3.23e-05
nuclear-transcribed mRNA catabolic process (GO:0000956)	189	-	1.14e-07	4.51e-05
translation (GO:0006412)	375	-	1.25e-07	4.83e-05
cellular metabolic process (GO:0044237)	6889	-	1.37e-07	5.16e-05
viral transcription (GO:0019083)	115	-	1.38e-07	5.09e-05
nuclear-transcribed mRNA catabolic process, nonsense-mediated decay (GO:0000184)	118	-	1.64e-07	5.9e-05
histone modification (GO:0016570)	345	-	1.7e-07	5.97e-05
mRNA catabolic process (GO:0006402)	207	-	1.77e-07	6.09e-05
protein targeting to ER (GO:0045047)	110	-	1.91e-07	6.44e-05
innate immune response (GO:0045087)	610	+	1.96e-07	6.47e-05
SRP-dependent cotranslational protein targeting to membrane (GO:0006614)	95	-	2.07e-07	6.66e-05
establishment of protein localization to endoplasmic reticulum (GO:0072599)	113	-	2.54e-07	8.01e-05
cotranslational protein targeting to membrane (GO:0006613)	100	-	2.82e-07	8.72e-05
RNA splicing, via transesterification reactions (GO:0000375)	297	-	3.34e-07	0.000101
cytokine-mediated signaling pathway (GO:0019221)	582	+	3.38e-07	0.000101
mRNA splicing, via spliceosome (GO:0000398)	294	-	3.45e-07	0.000101
RNA splicing, via transesterification reactions with bulged adenosine as nucleophile (GO:0000377)	294	-	3.45e-07	9.91e-05
primary metabolic process (GO:0044238)	6671	-	5.14e-07	0.000145
covalent chromatin modification (GO:0016569)	349	-	5.35e-07	0.000148
nucleobase-containing compound biosynthetic process (GO:0034654)	892	-	6.69e-07	0.000182
organic cyclic compound biosynthetic process (GO:1901362)	1096	-	7.2e-07	0.000192
defense response to other organism (GO:0098542)	755	+	1.05e-06	0.000276
RNA catabolic process (GO:0006401)	235	-	1.07e-06	0.000275
response to bacterium (GO:0009617)	484	+	1.07e-06	0.000272
translational initiation (GO:0006413)	139	-	1.13e-06	0.000282
viral gene expression (GO:0019080)	171	-	1.19e-06	0.000292
cellular response to copper ion (GO:0071280)	26	+	1.38e-06	0.000335
peptide biosynthetic process (GO:0043043)	399	-	1.61e-06	0.000383
interferon-gamma-mediated signaling pathway (GO:0060333)	64	+	1.61e-06	0.000377
cellular protein metabolic process (GO:0044267)	3278	-	1.77e-06	0.000408
epithelial cell differentiation (GO:0030855)	505	+	2.34e-06	0.000534
response to external stimulus (GO:0009605)	2042	+	2.41e-06	0.00054
cell activation (GO:0001775)	982	+	2.78e-06	0.000616
protein targeting (GO:0006605)	313	-	4.35e-06	0.000948
epidermal cell differentiation (GO:0009913)	171	+	4.53e-06	0.000974
antimicrobial humoral response (GO:0019730)	91	+	5.01e-06	0.00106
establishment of protein localization to organelle (GO:0072594)	380	-	6.13e-06	0.00128
cytoplasmic translation (GO:0002181)	119	-	6.47e-06	0.00134
nucleobase-containing compound catabolic process (GO:0034655)	348	-	8.49e-06	0.00173
organic substance metabolic process (GO:0071704)	7057	-	9.17e-06	0.00185
organonitrogen compound biosynthetic process (GO:1901566)	1298	-	9.8e-06	0.00195
regulation of response to external stimulus (GO:0032101)	975	+	1.17e-05	0.00229
inflammatory response (GO:0006954)	408	+	1.17e-05	0.00226
cellular response to molecule of bacterial origin (GO:0071219)	159	+	1.26e-05	0.00241
response to copper ion (GO:0046688)	39	+	1.32e-05	0.00249
histone acetylation (GO:0016573)	105	-	1.46e-05	0.00272
metabolic process (GO:0008152)	7491	-	1.48e-05	0.00273
amide biosynthetic process (GO:0043604)	516	-	1.53e-05	0.00278
leukocyte chemotaxis (GO:0030595)	110	+	1.54e-05	0.00278
regulation of wound healing (GO:0061041)	119	+	1.57e-05	0.00279
regulation of cellular macromolecule biosynthetic process (GO:2000112)	3533	-	1.64e-05	0.00288
RNA splicing (GO:0008380)	392	-	1.81e-05	0.00316
regulation of nucleobase-containing compound metabolic process (GO:0019219)	3595	-	1.86e-05	0.0032
peptidyl-amino acid modification (GO:0018193)	828	-	2e-05	0.0034
regulation of RNA metabolic process (GO:0051252)	3348	-	2.22e-05	0.00373
keratinocyte differentiation (GO:0030216)	126	+	2.34e-05	0.0039
extracellular structure organization (GO:0043062)	341	+	2.39e-05	0.00395
cellular response to chemokine (GO:1990869)	66	+	2.52e-05	0.00411
response to chemokine (GO:1990868)	66	+	2.52e-05	0.00407
protein acetylation (GO:0006473)	130	-	2.56e-05	0.00409
internal peptidyl-lysine acetylation (GO:0018393)	110	-	2.61e-05	0.00412
external encapsulating structure organization (GO:0045229)	343	+	2.7e-05	0.00422
intracellular protein transport (GO:0006886)	752	-	2.89e-05	0.00447
response to metal ion (GO:0010038)	336	+	2.95e-05	0.00453
histone H4 acetylation (GO:0043967)	52	-	3.02e-05	0.00459
regulation of macromolecule biosynthetic process (GO:0010556)	3561	-	3.09e-05	0.00465
intracellular transport (GO:0046907)	1394	-	3.29e-05	0.0049
extracellular matrix organization (GO:0030198)	340	+	3.29e-05	0.00485
granulocyte chemotaxis (GO:0071621)	58	+	3.37e-05	0.00493
internal protein amino acid acetylation (GO:0006475)	112	-	3.5e-05	0.00507
response to molecule of bacterial origin (GO:0002237)	283	+	3.74e-05	0.00536
mRNA processing (GO:0006397)	459	-	3.96e-05	0.00562
ribonucleoprotein complex subunit organization (GO:0071826)	189	-	4.31e-05	0.00607
peptidyl-lysine modification (GO:0018205)	287	-	4.48e-05	0.00625
response to lipopolysaccharide (GO:0032496)	270	+	4.54e-05	0.00628
regulation of cellular biosynthetic process (GO:0031326)	3713	-	4.82e-05	0.00661
humoral immune response (GO:0006959)	188	+	4.85e-05	0.00659
organelle organization (GO:0006996)	3285	-	5.2e-05	0.00701
positive regulation of immune system process (GO:0002684)	820	+	5.2e-05	0.00695
aromatic compound catabolic process (GO:0019439)	409	-	5.5e-05	0.00728
regulation of response to wounding (GO:1903034)	148	+	5.54e-05	0.00727
ribonucleoprotein complex assembly (GO:0022618)	182	-	5.9e-05	0.00768
cellular response to lipopolysaccharide (GO:0071222)	152	+	6.05e-05	0.00781
cellular nitrogen compound catabolic process (GO:0044270)	397	-	6.28e-05	0.00804
peptidyl-lysine acetylation (GO:0018394)	113	-	6.41e-05	0.00813
regulation of biosynthetic process (GO:0009889)	3767	-	7.26e-05	0.00914
macrophage activation (GO:0042116)	45	+	7.81e-05	0.00975
establishment of protein localization to membrane (GO:0090150)	303	-	7.88e-05	0.00976
antimicrobial humoral immune response mediated by antimicrobial peptide (GO:0061844)	55	+	7.99e-05	0.00982
ribonucleoprotein complex localization (GO:0071166)	122	-	8.09e-05	0.00987
regulation of locomotion (GO:0040012)	876	+	8.28e-05	0.01
regulation of endothelial cell migration (GO:0010594)	154	+	8.5e-05	0.0102
myeloid leukocyte activation (GO:0002274)	536	+	8.51e-05	0.0101
ribosomal large subunit biogenesis (GO:0042273)	69	-	8.82e-05	0.0104
nucleic acid-templated transcription (GO:0097659)	488	-	9.23e-05	0.0108
protein acylation (GO:0043543)	170	-	9.27e-05	0.0108
macromolecule modification (GO:0043412)	2913	-	9.7e-05	0.0112
positive regulation of cellular component movement (GO:0051272)	492	+	9.81e-05	0.0112
ribonucleoprotein complex export from nucleus (GO:0071426)	121	-	9.86e-05	0.0112
regulation of proteolysis involved in cellular protein catabolic process (GO:1903050)	214	-	0.000104	0.0117
immune system process (GO:0002376)	2240	+	0.000109	0.0122
type I interferon signaling pathway (GO:0060337)	54	+	0.000114	0.0128
transcription, DNA-templated (GO:0006351)	487	-	0.000117	0.0129
heterocycle catabolic process (GO:0046700)	391	-	0.000118	0.013
chemokine-mediated signaling pathway (GO:0070098)	58	+	0.000122	0.0133
Unclassified (UNCLASSIFIED)	1740	+	0.000128	0.0139
RNA biosynthetic process (GO:0032774)	500	-	0.000129	0.0139
RNA export from nucleus (GO:0006405)	118	-	0.000135	0.0144
cellular component organization or biogenesis (GO:0071840)	5406	-	0.000142	0.0151
positive regulation of locomotion (GO:0040017)	493	+	0.000146	0.0154
DNA conformation change (GO:0071103)	258	-	0.000148	0.0155
flavonoid metabolic process (GO:0009812)	15	+	0.000152	0.0158
nuclear export (GO:0051168)	158	-	0.000153	0.0158
positive regulation of cell motility (GO:2000147)	480	+	0.000166	0.017
neutrophil chemotaxis (GO:0030593)	53	+	0.000168	0.0171
cellular macromolecule catabolic process (GO:0044265)	863	-	0.000171	0.0173
leukocyte activation (GO:0045321)	843	+	0.000174	0.0175
response to cytokine (GO:0034097)	964	+	0.000175	0.0175
cellular amide metabolic process (GO:0043603)	773	-	0.000175	0.0174
xenobiotic glucuronidation (GO:0052697)	10	+	0.000178	0.0175
peptide metabolic process (GO:0006518)	511	-	0.000183	0.0179
cellular protein modification process (GO:0006464)	2702	-	0.000183	0.0179
protein modification process (GO:0036211)	2702	-	0.000183	0.0178
protein targeting to membrane (GO:0006612)	175	-	0.000194	0.0187
branching involved in labyrinthine layer morphogenesis (GO:0060670)	11	+	0.000211	0.0202
regulation of cellular protein catabolic process (GO:1903362)	246	-	0.000222	0.0211
protein metabolic process (GO:0019538)	3781	-	0.000227	0.0214
positive regulation of endothelial cell migration (GO:0010595)	97	+	0.000235	0.0221
cellular response to biotic stimulus (GO:0071216)	183	+	0.000236	0.022
regulation of cell motility (GO:2000145)	840	+	0.000237	0.022
microglial cell activation (GO:0001774)	24	+	0.000238	0.0219
exocytosis (GO:0006887)	715	+	0.000251	0.023
regulation of transcription, DNA-templated (GO:0006355)	3066	-	0.000254	0.0232
regulation of immune system process (GO:0002682)	1374	+	0.000255	0.0231
regulation of cellular component movement (GO:0051270)	911	+	0.00026	0.0235
regulation of nucleic acid-templated transcription (GO:1903506)	3067	-	0.000261	0.0234
regulation of cell migration (GO:0030334)	784	+	0.000275	0.0245
response to inorganic substance (GO:0010035)	495	+	0.000276	0.0244
ribosomal small subunit biogenesis (GO:0042274)	72	-	0.000288	0.0253
negative regulation of wound healing (GO:0061045)	70	+	0.000289	0.0253
sodium ion import across plasma membrane (GO:0098719)	16	+	0.000293	0.0255
maturation of 5.8S rRNA from tricistronic rRNA transcript (SSU-rRNA, 5.8S rRNA, LSU-rRNA) (GO:0000466)	24	-	0.000301	0.026
cellular response to type I interferon (GO:0071357)	55	+	0.000301	0.0259
cellular response to metal ion (GO:0071248)	179	+	0.00031	0.0265
positive regulation of nucleobase-containing compound metabolic process (GO:0045935)	1749	-	0.00033	0.028
detoxification of inorganic compound (GO:0061687)	17	+	0.000347	0.0294
tRNA metabolic process (GO:0006399)	187	-	0.000354	0.0298
regulation of RNA biosynthetic process (GO:2001141)	3071	-	0.000355	0.0297
RNA localization (GO:0006403)	194	-	0.000359	0.0299
mitochondrial gene expression (GO:0140053)	141	-	0.000379	0.0314
negative regulation of cellular catabolic process (GO:0031330)	234	-	0.000382	0.0315
negative regulation of chemotaxis (GO:0050922)	51	+	0.000383	0.0314
establishment of protein localization (GO:0045184)	1329	-	0.000389	0.0317
cellular response to cytokine stimulus (GO:0071345)	876	+	0.000405	0.0328
regulation of protein catabolic process (GO:0042176)	377	-	0.00041	0.033
regulation of hydrolase activity (GO:0051336)	948	+	0.000425	0.0341
positive regulation of RNA metabolic process (GO:0051254)	1597	-	0.000427	0.0341
positive regulation of macromolecule biosynthetic process (GO:0010557)	1679	-	0.000431	0.0342
DNA metabolic process (GO:0006259)	727	-	0.00044	0.0348
response to type I interferon (GO:0034340)	61	+	0.000443	0.0348
detoxification of copper ion (GO:0010273)	14	+	0.000458	0.0359
stress response to copper ion (GO:1990169)	14	+	0.000458	0.0357
response to virus (GO:0009615)	273	+	0.00046	0.0357
negative regulation of cellular amide metabolic process (GO:0034249)	200	-	0.000469	0.0361
regulation of chronic inflammatory response (GO:0002676)	6	+	0.000478	0.0367
mRNA export from nucleus (GO:0006406)	105	-	0.000501	0.0382
mRNA-containing ribonucleoprotein complex export from nucleus (GO:0071427)	105	-	0.000501	0.038
positive regulation of telomerase RNA localization to Cajal body (GO:1904874)	15	-	0.000523	0.0395
regulation of telomerase RNA localization to Cajal body (GO:1904872)	18	-	0.000563	0.0423
negative regulation of cellular protein catabolic process (GO:1903363)	70	-	0.000569	0.0425
regulation of biomineral tissue development (GO:0070167)	80	+	0.000571	0.0425
positive regulation of cell migration (GO:0030335)	457	+	0.000603	0.0447
posttranscriptional regulation of gene expression (GO:0010608)	555	-	0.00061	0.045
regulation of gene expression (GO:0010468)	4358	-	0.000632	0.0464
cellular response to DNA damage stimulus (GO:0006974)	756	-	0.000643	0.047
protein transport (GO:0015031)	1241	-	0.000666	0.0484
RNA transport (GO:0050658)	171	-	0.000667	0.0483
nucleic acid transport (GO:0050657)	171	-	0.000667	0.0481
regulation of biomineralization (GO:0110149)	82	+	0.000679	0.0487
protein localization to organelle (GO:0033365)	712	-	0.000696	0.0497
ribosome assembly (GO:0042255)	59	-	0.0007	0.0497

### Sheet: Table S2.2 IFN GO Categories
Analysis Type: PANTHER Enrichment Test (release 20210224)
Annotation Version and Release Date: GO Ontology database DOI: 10.5281/zenodo.4735677 Released 2021-05-01
Analyzed List: GeneEnrich.txt (Homo sapiens)	There are duplicate IDs in the file. For duplicates, the first id/value pair in the file will be used.
Correction: FDR
GO biological process complete	number	overUnder	pvalue	fdr
immune response (GO:0006955)	1500	+	0	0
defense response (GO:0006952)	1079	+	5.55e-16	4.3e-12
cytokine-mediated signaling pathway (GO:0019221)	582	+	2.55e-15	1.32e-11
response to interferon-gamma (GO:0034341)	158	+	3.67e-14	1.42e-10
innate immune response (GO:0045087)	610	+	6.36e-14	1.97e-10
biological process involved in interspecies interaction between organisms (GO:0044419)	1225	+	7.66e-14	1.98e-10
response to other organism (GO:0051707)	1067	+	8.35e-14	1.85e-10
response to external biotic stimulus (GO:0043207)	1067	+	8.35e-14	1.62e-10
cellular response to interferon-gamma (GO:0071346)	135	+	1.22e-13	2.1e-10
immune system process (GO:0002376)	2240	+	1.31e-13	2.03e-10
response to biotic stimulus (GO:0009607)	1176	+	2.6e-13	3.67e-10
defense response to other organism (GO:0098542)	755	+	5.12e-13	6.61e-10
response to cytokine (GO:0034097)	964	+	2.77e-11	3.31e-08
cellular response to cytokine stimulus (GO:0071345)	876	+	5.58e-11	6.18e-08
interferon-gamma-mediated signaling pathway (GO:0060333)	64	+	3.54e-10	3.66e-07
nucleic acid metabolic process (GO:0090304)	2070	-	1.99e-09	1.93e-06
response to external stimulus (GO:0009605)	2042	+	3.29e-09	3e-06
neutrophil migration (GO:1990266)	60	+	4.08e-09	3.51e-06
positive regulation of immune system process (GO:0002684)	820	+	6.11e-09	4.98e-06
chromosome organization (GO:0051276)	965	-	7.31e-09	5.66e-06
regulation of cellular macromolecule biosynthetic process (GO:2000112)	3533	-	1.08e-08	7.98e-06
granulocyte chemotaxis (GO:0071621)	58	+	1.09e-08	7.71e-06
neutrophil chemotaxis (GO:0030593)	53	+	1.57e-08	1.06e-05
granulocyte migration (GO:0097530)	67	+	1.95e-08	1.26e-05
regulation of nucleobase-containing compound metabolic process (GO:0019219)	3595	-	2e-08	1.24e-05
regulation of macromolecule biosynthetic process (GO:0010556)	3561	-	2.07e-08	1.23e-05
regulation of immune system process (GO:0002682)	1374	+	2.26e-08	1.29e-05
humoral immune response (GO:0006959)	188	+	2.71e-08	1.5e-05
regulation of response to external stimulus (GO:0032101)	975	+	3.22e-08	1.72e-05
regulation of RNA metabolic process (GO:0051252)	3348	-	4e-08	2.07e-05
regulation of cellular biosynthetic process (GO:0031326)	3713	-	4.36e-08	2.18e-05
adaptive immune response (GO:0002250)	311	+	5.34e-08	2.59e-05
leukocyte migration (GO:0050900)	270	+	5.89e-08	2.77e-05
regulation of transcription by RNA polymerase II (GO:0006357)	2315	-	7.94e-08	3.62e-05
regulation of biosynthetic process (GO:0009889)	3767	-	8.78e-08	3.88e-05
adaptive immune response based on somatic recombination of immune receptors built from immunoglobulin superfamily domains (GO:0002460)	152	+	9.35e-08	4.02e-05
myeloid leukocyte migration (GO:0097529)	91	+	1.02e-07	4.27e-05
response to bacterium (GO:0009617)	484	+	1.13e-07	4.61e-05
leukocyte chemotaxis (GO:0030595)	110	+	1.15e-07	4.58e-05
regulation of immune response (GO:0050776)	903	+	1.45e-07	5.6e-05
positive regulation of immune response (GO:0050778)	543	+	2.03e-07	7.67e-05
cell activation (GO:0001775)	982	+	2.11e-07	7.78e-05
immune effector process (GO:0002252)	746	+	2.53e-07	9.12e-05
response to type I interferon (GO:0034340)	61	+	3.44e-07	0.000121
type I interferon signaling pathway (GO:0060337)	54	+	4.15e-07	0.000143
RNA metabolic process (GO:0016070)	1472	-	6.9e-07	0.000232
cellular response to type I interferon (GO:0071357)	55	+	7.05e-07	0.000232
inflammatory response (GO:0006954)	408	+	7.13e-07	0.00023
regulation of transcription, DNA-templated (GO:0006355)	3066	-	7.23e-07	0.000229
regulation of nucleic acid-templated transcription (GO:1903506)	3067	-	7.32e-07	0.000227
regulation of RNA biosynthetic process (GO:2001141)	3071	-	7.95e-07	0.000242
myeloid leukocyte activation (GO:0002274)	536	+	1.12e-06	0.000333
cellular macromolecule metabolic process (GO:0044260)	4480	-	1.58e-06	0.000462
external encapsulating structure organization (GO:0045229)	343	+	1.96e-06	0.000563
nucleobase-containing compound metabolic process (GO:0006139)	2519	-	2.03e-06	0.000572
negative regulation of multicellular organismal process (GO:0051241)	898	+	2.08e-06	0.000575
humoral immune response mediated by circulating immunoglobulin (GO:0002455)	53	+	2.44e-06	0.000663
complement activation, classical pathway (GO:0006958)	49	+	2.51e-06	0.00067
extracellular structure organization (GO:0043062)	341	+	2.86e-06	0.000751
cellular response to chemical stimulus (GO:0070887)	2538	+	3.08e-06	0.000795
positive regulation of cell killing (GO:0031343)	57	+	3.48e-06	0.000885
regulation of immune effector process (GO:0002697)	327	+	3.49e-06	0.000873
regulation of hydrolase activity (GO:0051336)	948	+	3.65e-06	0.000898
extracellular matrix organization (GO:0030198)	340	+	3.71e-06	0.000897
leukocyte activation (GO:0045321)	843	+	4e-06	0.000954
regulation of response to biotic stimulus (GO:0002831)	383	+	4.07e-06	0.000955
response to tumor necrosis factor (GO:0034612)	243	+	4.69e-06	0.00108
leukocyte mediated immunity (GO:0002443)	602	+	5.24e-06	0.00119
secretion (GO:0046903)	932	+	7.6e-06	0.00171
actin-myosin filament sliding (GO:0033275)	30	+	8.68e-06	0.00192
muscle filament sliding (GO:0030049)	30	+	8.68e-06	0.00189
regulation of defense response (GO:0031347)	677	+	9.3e-06	0.002
positive regulation of response to stimulus (GO:0048584)	1931	+	9.5e-06	0.00202
regulation of leukocyte migration (GO:0002685)	174	+	9.62e-06	0.00201
negative regulation of response to external stimulus (GO:0032102)	420	+	9.79e-06	0.00202
chromatin organization (GO:0006325)	615	-	1.15e-05	0.00234
regulated exocytosis (GO:0045055)	633	+	1.23e-05	0.00248
cell cycle (GO:0007049)	1262	-	1.31e-05	0.00261
cell chemotaxis (GO:0060326)	162	+	1.37e-05	0.00269
flavonoid metabolic process (GO:0009812)	15	+	1.41e-05	0.00273
vesicle-mediated transport (GO:0016192)	1717	+	1.51e-05	0.00289
regulation of cytokine production (GO:0001817)	669	+	1.65e-05	0.00312
ribonucleoprotein complex biogenesis (GO:0022613)	448	-	1.74e-05	0.00324
lymphocyte mediated immunity (GO:0002449)	141	+	1.75e-05	0.00323
negative regulation of cytokine production (GO:0001818)	259	+	1.88e-05	0.00343
regulation of cell activation (GO:0050865)	526	+	1.95e-05	0.00352
response to stress (GO:0006950)	3120	+	2.23e-05	0.00397
positive regulation of leukocyte mediated cytotoxicity (GO:0001912)	43	+	2.33e-05	0.00411
glycerol-3-phosphate metabolic process (GO:0006072)	9	-	2.4e-05	0.00418
export from cell (GO:0140352)	886	+	2.45e-05	0.00421
RNA processing (GO:0006396)	883	-	2.58e-05	0.00439
cell migration (GO:0016477)	803	+	2.74e-05	0.00462
cell division (GO:0051301)	481	-	2.88e-05	0.00479
flavonoid glucuronidation (GO:0052696)	8	+	2.9e-05	0.00478
positive regulation of transport (GO:0051050)	847	+	2.98e-05	0.00485
cellular response to molecule of bacterial origin (GO:0071219)	159	+	3.03e-05	0.00489
cellular aromatic compound metabolic process (GO:0006725)	2727	-	3.06e-05	0.00489
cellular response to tumor necrosis factor (GO:0071356)	217	+	3.19e-05	0.00503
macromolecule modification (GO:0043412)	2913	-	3.25e-05	0.00508
cellular protein modification process (GO:0006464)	2702	-	3.29e-05	0.0051
protein modification process (GO:0036211)	2702	-	3.29e-05	0.00505
mononuclear cell migration (GO:0071674)	78	+	3.3e-05	0.00502
regulation of cell killing (GO:0031341)	91	+	3.9e-05	0.00587
immunoglobulin mediated immune response (GO:0016064)	89	+	4.09e-05	0.0061
cell activation involved in immune response (GO:0002263)	571	+	4.15e-05	0.00612
secretion by cell (GO:0032940)	843	+	4.46e-05	0.00651
protein modification by small protein conjugation or removal (GO:0070647)	945	-	4.62e-05	0.00669
platelet degranulation (GO:0002576)	117	+	4.62e-05	0.00663
B cell mediated immunity (GO:0019724)	92	+	4.88e-05	0.00693
macromolecule metabolic process (GO:0043170)	5527	-	4.98e-05	0.00701
cellular response to chemokine (GO:1990869)	66	+	4.98e-05	0.00695
response to chemokine (GO:1990868)	66	+	4.98e-05	0.00689
xenobiotic metabolic process (GO:0006805)	105	+	5.26e-05	0.00721
leukocyte activation involved in immune response (GO:0002366)	567	+	5.34e-05	0.00725
cell cycle process (GO:0022402)	924	-	5.54e-05	0.00746
positive regulation of response to external stimulus (GO:0032103)	433	+	5.55e-05	0.00741
negative regulation of response to biotic stimulus (GO:0002832)	94	+	6.46e-05	0.00855
heterocycle metabolic process (GO:0046483)	2694	-	6.63e-05	0.0087
chromosome segregation (GO:0007059)	270	-	6.63e-05	0.00863
tumor necrosis factor-mediated signaling pathway (GO:0033209)	117	+	7.24e-05	0.00935
alditol phosphate metabolic process (GO:0052646)	11	-	7.68e-05	0.00983
detoxification (GO:0098754)	115	+	8.04e-05	0.0102
localization of cell (GO:0051674)	925	+	8.04e-05	0.0101
cell motility (GO:0048870)	925	+	8.04e-05	0.01
DNA conformation change (GO:0071103)	258	-	8.21e-05	0.0102
activation of immune response (GO:0002253)	367	+	9.39e-05	0.0115
exocytosis (GO:0006887)	715	+	9.76e-05	0.0119
negative regulation of cellular glucuronidation (GO:2001030)	7	+	9.91e-05	0.012
negative regulation of glucuronosyltransferase activity (GO:1904224)	7	+	9.91e-05	0.0119
regulation of glucuronosyltransferase activity (GO:1904223)	7	+	9.91e-05	0.0118
complement activation (GO:0006956)	61	+	9.97e-05	0.0118
detoxification of copper ion (GO:0010273)	14	+	0.000102	0.0119
stress response to copper ion (GO:1990169)	14	+	0.000102	0.0118
defense response to Gram-positive bacterium (GO:0050830)	66	+	0.000103	0.0119
ribosome biogenesis (GO:0042254)	319	-	0.000106	0.0122
T-helper 1 type immune response (GO:0042088)	19	+	0.000115	0.0131
gene expression (GO:0010467)	1894	-	0.000115	0.013
granulocyte activation (GO:0036230)	461	+	0.00012	0.0135
regulation of peptidase activity (GO:0052547)	397	+	0.000122	0.0136
nuclear export (GO:0051168)	158	-	0.000122	0.0135
epidermal cell differentiation (GO:0009913)	171	+	0.000124	0.0136
regulation of nitrogen compound metabolic process (GO:0051171)	5100	-	0.000126	0.0137
mitotic cell cycle process (GO:1903047)	661	-	0.000128	0.0138
cell surface receptor signaling pathway (GO:0007166)	2049	+	0.00013	0.014
immune response-activating cell surface receptor signaling pathway (GO:0002429)	304	+	0.000134	0.0143
immune response-activating signal transduction (GO:0002757)	304	+	0.000134	0.0142
response to xenobiotic stimulus (GO:0009410)	117	+	0.000135	0.0142
cellular response to lipopolysaccharide (GO:0071222)	152	+	0.000135	0.0141
antigen processing and presentation of endogenous peptide antigen via MHC class I via ER pathway, TAP-independent (GO:0002486)	7	+	0.000136	0.0141
antigen processing and presentation of endogenous peptide antigen via MHC class I via ER pathway (GO:0002484)	7	+	0.000136	0.014
N-terminal protein amino acid acetylation (GO:0006474)	15	-	0.000149	0.0153
RNA localization (GO:0006403)	194	-	0.000149	0.0152
negative regulation of hydrolase activity (GO:0051346)	346	+	0.00015	0.0152
negative regulation of catalytic activity (GO:0043086)	695	+	0.000155	0.0156
chemokine-mediated signaling pathway (GO:0070098)	58	+	0.00016	0.016
positive regulation of leukocyte migration (GO:0002687)	113	+	0.000161	0.016
macromolecule biosynthetic process (GO:0009059)	1582	-	0.000162	0.0159
regulation of innate immune response (GO:0045088)	286	+	0.000162	0.0159
epoxygenase P450 pathway (GO:0019373)	19	+	0.000168	0.0163
response to molecule of bacterial origin (GO:0002237)	283	+	0.000168	0.0163
cellular protein metabolic process (GO:0044267)	3278	-	0.000169	0.0163
N-terminal protein amino acid modification (GO:0031365)	26	-	0.000172	0.0164
keratinocyte differentiation (GO:0030216)	126	+	0.000174	0.0165
neutrophil activation (GO:0042119)	456	+	0.000175	0.0165
ncRNA metabolic process (GO:0034660)	500	-	0.000179	0.0168
epithelial cell differentiation (GO:0030855)	505	+	0.00018	0.0168
negative regulation of immune system process (GO:0002683)	459	+	0.000181	0.0168
peptidyl-threonine modification (GO:0018210)	80	-	0.000183	0.0169
antigen processing and presentation (GO:0019882)	205	+	0.000199	0.0183
cellular response to xenobiotic stimulus (GO:0071466)	110	+	0.000203	0.0185
regulation of T cell mediated cytotoxicity (GO:0001914)	32	+	0.000204	0.0185
regulation of gene expression (GO:0010468)	4358	-	0.000208	0.0188
DNA metabolic process (GO:0006259)	727	-	0.000209	0.0187
macrophage activation (GO:0042116)	45	+	0.000211	0.0188
detoxification of inorganic compound (GO:0061687)	17	+	0.000215	0.019
mitotic cell cycle (GO:0000278)	732	-	0.000216	0.019
negative regulation of multi-organism process (GO:0043901)	20	+	0.000226	0.0198
xenobiotic glucuronidation (GO:0052697)	10	+	0.000227	0.0197
regulation of leukocyte mediated cytotoxicity (GO:0001910)	65	+	0.000235	0.0203
regulation of multicellular organismal process (GO:0051239)	2346	+	0.000236	0.0203
antimicrobial humoral response (GO:0019730)	91	+	0.000243	0.0208
lymphocyte chemotaxis (GO:0048247)	29	+	0.000249	0.0212
branching involved in labyrinthine layer morphogenesis (GO:0060670)	11	+	0.000251	0.0212
positive regulation of T cell mediated cytotoxicity (GO:0001916)	23	+	0.000254	0.0213
positive regulation of hydrolase activity (GO:0051345)	510	+	0.000274	0.0229
regulation of leukocyte activation (GO:0002694)	486	+	0.000291	0.0242
regulation of ERK1 and ERK2 cascade (GO:0070372)	247	+	0.000305	0.0253
defense response to bacterium (GO:0042742)	181	+	0.000307	0.0253
positive regulation of leukocyte mediated immunity (GO:0002705)	108	+	0.000309	0.0253
cellular response to organic substance (GO:0071310)	2040	+	0.00031	0.0253
antigen processing and presentation of exogenous peptide antigen (GO:0002478)	164	+	0.000317	0.0257
cellular response to biotic stimulus (GO:0071216)	183	+	0.00032	0.0258
phagocytosis, engulfment (GO:0006911)	57	+	0.000322	0.0259
negative regulation of innate immune response (GO:0045824)	62	+	0.000324	0.0258
epidermis development (GO:0008544)	259	+	0.000324	0.0258
positive regulation of cell activation (GO:0050867)	325	+	0.00033	0.0261
positive regulation of cellular component movement (GO:0051272)	492	+	0.000351	0.0276
integrin-mediated signaling pathway (GO:0007229)	95	+	0.000352	0.0275
icosanoid metabolic process (GO:0006690)	103	+	0.000357	0.0278
antigen processing and presentation of peptide antigen (GO:0048002)	179	+	0.000371	0.0288
positive regulation of immune effector process (GO:0002699)	196	+	0.000373	0.0288
negative regulation of defense response (GO:0031348)	278	+	0.000374	0.0287
nuclear chromosome segregation (GO:0098813)	212	-	0.000376	0.0286
regulation of endothelial cell migration (GO:0010594)	154	+	0.000386	0.0293
negative regulation of macromolecule biosynthetic process (GO:0010558)	1395	-	0.000398	0.0301
myeloid cell activation involved in immune response (GO:0002275)	482	+	0.00041	0.0308
antigen processing and presentation of exogenous antigen (GO:0019884)	168	+	0.000416	0.0312
actin filament bundle assembly (GO:0051017)	58	+	0.000417	0.031
peptidyl-threonine phosphorylation (GO:0018107)	71	-	0.000418	0.031
regulation of adaptive immune response based on somatic recombination of immune receptors built from immunoglobulin superfamily domains (GO:0002822)	140	+	0.00042	0.031
positive regulation of peptidyl-tyrosine phosphorylation (GO:0050731)	160	+	0.000422	0.031
negative regulation of cellular macromolecule biosynthetic process (GO:2000113)	1384	-	0.00043	0.0314
regulation of interferon-gamma production (GO:0032649)	101	+	0.000456	0.0332
response to toxic substance (GO:0009636)	216	+	0.000458	0.0331
eosinophil chemotaxis (GO:0048245)	7	+	0.000466	0.0336
viral entry into host cell (GO:0046718)	99	+	0.000468	0.0336
actin filament bundle organization (GO:0061572)	59	+	0.000469	0.0335
response to lipopolysaccharide (GO:0032496)	270	+	0.000471	0.0334
nucleobase-containing compound transport (GO:0015931)	223	-	0.000477	0.0337
positive regulation of lymphocyte mediated immunity (GO:0002708)	90	+	0.00048	0.0338
negative regulation of cell population proliferation (GO:0008285)	626	+	0.000482	0.0338
positive regulation of multicellular organismal process (GO:0051240)	1260	+	0.000482	0.0336
cellular response to DNA damage stimulus (GO:0006974)	756	-	0.000502	0.0349
ATP metabolic process (GO:0046034)	189	+	0.000512	0.0354
establishment of RNA localization (GO:0051236)	173	-	0.000514	0.0354
response to chemical (GO:0042221)	3529	+	0.000519	0.0356
regulation of locomotion (GO:0040012)	876	+	0.000528	0.036
RNA transport (GO:0050658)	171	-	0.000528	0.0359
nucleic acid transport (GO:0050657)	171	-	0.000528	0.0357
microglial cell activation (GO:0001774)	24	+	0.000529	0.0356
neutrophil mediated immunity (GO:0002446)	455	+	0.000536	0.036
regulation of cytokine production involved in inflammatory response (GO:1900015)	46	+	0.000544	0.0363
regulation of cellular component movement (GO:0051270)	911	+	0.000546	0.0363
basement membrane assembly (GO:0070831)	10	+	0.000546	0.0362
regulation of leukocyte chemotaxis (GO:0002688)	104	+	0.000559	0.0368
regulation of endopeptidase activity (GO:0052548)	372	+	0.000559	0.0367
regulation of cell motility (GO:2000145)	840	+	0.000566	0.037
negative regulation of cellular biosynthetic process (GO:0031327)	1447	-	0.000573	0.0373
regulation of primary metabolic process (GO:0080090)	5274	-	0.000574	0.0372
membrane invagination (GO:0010324)	73	+	0.000575	0.0371
regulation of chemotaxis (GO:0050920)	189	+	0.00059	0.0379
movement in host environment (GO:0052126)	117	+	0.00059	0.0378
protein-containing complex localization (GO:0031503)	245	-	0.00062	0.0395
negative regulation of viral process (GO:0048525)	89	+	0.000622	0.0395
plasma membrane invagination (GO:0099024)	66	+	0.000635	0.0401
positive regulation of leukocyte activation (GO:0002696)	315	+	0.00067	0.0422
positive regulation of triglyceride catabolic process (GO:0010898)	8	+	0.000683	0.0428
regulation of lymphocyte mediated immunity (GO:0002706)	137	+	0.000683	0.0427
regulation of cellular glucuronidation (GO:2001029)	8	+	0.000685	0.0426
regulation of molecular function (GO:0065009)	2796	+	0.000691	0.0428
positive regulation of ERK1 and ERK2 cascade (GO:0070374)	167	+	0.000706	0.0435
regulation of leukocyte differentiation (GO:1902105)	243	+	0.000714	0.0439
locomotion (GO:0040011)	1126	+	0.000714	0.0437
regulation of adaptive immune response (GO:0002819)	153	+	0.000748	0.0456
neutrophil activation involved in immune response (GO:0002283)	447	+	0.000752	0.0457
negative regulation of endopeptidase activity (GO:0010951)	209	+	0.000771	0.0466
regulation of phagocytosis (GO:0050764)	84	+	0.000772	0.0465
regulation of body fluid levels (GO:0050878)	425	+	0.000776	0.0466
endocytosis (GO:0006897)	425	+	0.000777	0.0465
regulation of response to wounding (GO:1903034)	148	+	0.000783	0.0466
protein modification by small protein conjugation (GO:0032446)	761	-	0.000794	0.0471
steroid metabolic process (GO:0008202)	253	+	0.000796	0.0471
regulation of cytokine-mediated signaling pathway (GO:0001959)	157	+	0.000804	0.0474
negative regulation of nucleobase-containing compound metabolic process (GO:0045934)	1359	-	0.000813	0.0477
positive regulation of locomotion (GO:0040017)	493	+	0.000818	0.0478
regulation of cellular metabolic process (GO:0031323)	5466	-	0.000843	0.0491
monocyte chemotaxis (GO:0002548)	26	+	0.000858	0.0498
negative regulation of biosynthetic process (GO:0009890)	1479	-	0.000859	0.0497
cell death (GO:0008219)	949	+	0.000864	0.0498
hepoxilin biosynthetic process (GO:0051122)	9	+	0.000865	0.0496
hepoxilin metabolic process (GO:0051121)	9	+	0.000865	0.0494
